# The m^6^A motif is an anti-3′ splice site

**DOI:** 10.64898/2026.10.16.759739

**Authors:** Kevin R. Roy, Guillaume F. Chanfreau

**Affiliations:** Department of Chemistry and Biochemistry, University of California, Los Angeles, Los Angeles, CA 90095, USA

**Keywords:** m^6^A, METTL3–METTL14, pre-mRNA splicing, 3′ splice site, DRACH motif, GLORI, Nanopore sequencing, AT–AC introns, allele-specific methylation, polypyrimidine tract

## Abstract

N^6^-methyladenosine (m^6^A) is the most abundant internal mRNA modification and can inhibit splicing when present on a 3′ splice site (3′SS). Whether methylation of splicing signals contributes broadly to splicing regulation is unknown. We analyzed in vitro and in vivo m^6^A maps from 31 studies to investigate m^6^A deposition at splicing signals. We show that 3′SS-like substitutions block in vitro methylation by the main m^6^A writer and that intronic m^6^A can be broadly detected in vivo but spares canonical 3′SS adenosines, as opposed to compatible adenosines at other splicing signals, including the 3′SS of AT–AC introns. Human variant alleles compatible with the writer motif are modified at higher rates, and allelic comparisons revealed a preference for A at −4, where most 3′SS carry a pyrimidine. These results show that the specificity of the main m^6^A writer spares the 3′SS from methylation, which reconciles cotranscriptional methylation with efficient splicing.
