## Supplementary material for "The m^6^A motif is an anti-3′ splice site": Table S1

### Sheet: A. 35 genomes
Table S1. 3′ splice-site compatibility census, related to Figure 1
(A) The 3′ splice-site A of every annotated GT–AG, GC–AG and AT–AC intron of protein-coding transcripts in 35 eukaryotic genomes (Ensembl and Ensembl Genomes protein-coding annotations, all contigs), scored against DRACH. Pooled over the 35 genomes (last row), none of 2,497,337 GT–AG and none of 47,978 GC–AG 3′SS A residues is DRACH-compatible, 8.9% of GT–AG 3′SS carry a purine immediately before…
species	clade	GT-AG 3'SS A scored	GT-AG DRACH-compatible	GT-AG one substitution from DRACH	GT-AG two or more substitutions (%)	GT-AG purine at -1 (%)	GC-AG 3'SS A scored	GC-AG DRACH-compatible	AT-AC 3'SS A scored	AT-AC DRACH-compatible
D. discoideum	Amoebozoa	16693	0	3559	78.68	27.9	2	0	0	0
E. histolytica	Amoebozoa	2506	0	230	90.82	13.05	1	0	0	0
C. intestinalis	Chordata/Tunicata	88596	0	1615	98.18	5.52	738	0	86	8
L. major	Discoba/Kinetoplastida	2	0	1	50	50	0	0	0	0
T. brucei	Discoba/Kinetoplastida	2	0	1	50	100	0	0	0	0
C. neoformans	Fungi/Basidiomycota	35018	0	1818	94.81	9.86	788	0	9	0
U. maydis	Fungi/Basidiomycota	2841	0	88	96.9	6.19	17	0	0	0
A. nidulans	Fungi/Pezizomycotina	24333	0	1040	95.73	9.37	49	0	0	0
N. crassa	Fungi/Pezizomycotina	15723	0	656	95.83	8.39	188	0	2	1
C. albicans	Fungi/Saccharomycotina	397	0	32	91.94	14.86	0	0	0	0
S. cerevisiae	Fungi/Saccharomycotina	270	0	10	96.3	4.81	7	0	0	0
S. pombe	Fungi/Taphrinomycotina	5259	0	392	92.55	12.7	7	0	0	0
N. vectensis	Metazoa/Cnidaria	106404	0	4097	96.15	9.71	132	0	20	0
A. gambiae	Metazoa/Insecta	47683	0	917	98.08	4.73	183	0	6	0
A. mellifera	Metazoa/Insecta	76421	0	2058	97.31	6.56	586	0	34	7
D. melanogaster	Metazoa/Insecta	58002	0	1859	96.79	6.5	528	0	19	4
C. elegans	Metazoa/Nematoda	107827	0	2201	97.96	3.75	699	0	4	0
T. adhaerens	Metazoa/Placozoa	85387	0	3454	95.95	9.28	9	0	1	0
S. mansoni	Metazoa/Platyhelminthes	77219	0	4229	94.52	11.96	492	0	9	0
C. merolae	Rhodophyta	1	0	0	100	0	1	0	0	0
P. falciparum	SAR/Apicomplexa	8655	0	515	94.05	11.65	15	0	0	0
T. gondii	SAR/Apicomplexa	40811	0	187	99.54	1.57	513	0	0	0
T. pseudonana	SAR/Bacillariophyta	17440	0	1852	89.38	20.62	27	0	1	0
P. tetraurelia	SAR/Ciliophora	90281	0	12737	85.89	22.96	0	0	0	0
T. thermophila	SAR/Ciliophora	88735	0	17860	79.87	32.23	6	0	0	0
P. infestans	SAR/Oomycota	31572	0	4239	86.57	24.38	17	0	2	1
H. sapiens	Vertebrata/Mammalia	250381	0	6681	97.33	6.65	3302	0	226	25
M. musculus	Vertebrata/Mammalia	220921	0	5305	97.6	6.26	2181	0	197	15
T. rubripes	Vertebrata/Teleostei	220272	0	11837	94.63	11.16	27911	0	108	10
C. reinhardtii	Viridiplantae/Chlorophyte	130046	0	151	99.88	0.85	3231	0	0	0
A. thaliana	Viridiplantae/Eudicot	129229	0	4321	96.66	8.11	1459	0	149	38
M. polymorpha	Viridiplantae/Liverwort	81538	0	871	98.93	3.12	911	0	69	5
S. moellendorffii	Viridiplantae/Lycophyte	161291	0	5410	96.65	8.69	545	0	14	1
O. sativa	Viridiplantae/Monocot	118971	0	3958	96.67	7.57	451	0	55	5
P. patens	Viridiplantae/Moss	156610	0	3443	97.8	5.08	2982	0	67	4
all 35 genomes		2497337	0	107624	95.69	8.92	47978	0	1078	124

### Sheet: B. Seven species
Table S1. 3′ splice-site compatibility census, related to Figure 1
(B) The seven-species census on primary assemblies, scored against DRACH, RRACH and RGAC; mm1 to mm5 count 3′SS contexts one to five mismatches from each motif. The human and mouse GT–AG rows (250,300 and 220,592 3′SS) are the denominators of the base composition at −4 (Figure 5E). This census counts 226 human AT–AC introns; the AT–AC analyses of Figure 3 use a larger set of 271 (STAR Methods).
species	splice_site_class	n_introns	consensus	n_scored	n_compatible	mm1	mm2	mm3	mm4	mm5
H. sapiens	GT-AG	250360	DRACH	250300	0	6680	100228	109275	34117	0
H. sapiens	GT-AG	250360	RGAC	250300	0	658	112233	137409	0	0
H. sapiens	GT-AG	250360	RRACH	250300	0	4427	64385	117320	64168	0
H. sapiens	GC-AG	3298	DRACH	3296	0	83	1289	1470	454	0
H. sapiens	GC-AG	3298	RGAC	3296	0	103	1515	1678	0	0
H. sapiens	GC-AG	3298	RRACH	3296	0	63	885	1490	858	0
H. sapiens	AT-AC	226	DRACH	226	25	128	62	11	0	0
H. sapiens	AT-AC	226	RGAC	226	3	83	140	0	0	0
H. sapiens	AT-AC	226	RRACH	226	10	86	112	18	0	0
M. musculus	GT-AG	220628	DRACH	220592	0	5297	88253	97718	29324	0
M. musculus	GT-AG	220628	RGAC	220592	0	340	100899	119353	0	0
M. musculus	GT-AG	220628	RRACH	220592	0	3612	57397	103153	56430	0
M. musculus	GC-AG	2178	DRACH	2176	0	51	820	1016	289	0
M. musculus	GC-AG	2178	RGAC	2176	0	31	1031	1114	0	0
M. musculus	GC-AG	2178	RRACH	2176	0	41	550	1003	582	0
M. musculus	AT-AC	197	DRACH	197	15	115	62	5	0	0
M. musculus	AT-AC	197	RGAC	197	3	80	114	0	0	0
M. musculus	AT-AC	197	RRACH	197	7	75	96	19	0	0
D. melanogaster	GT-AG	58006	DRACH	57989	0	1859	34539	18807	2784	0
D. melanogaster	GT-AG	58006	RGAC	57989	0	64	31873	26052	0	0
D. melanogaster	GT-AG	58006	RRACH	57989	0	1355	23300	26055	7279	0
D. melanogaster	GC-AG	529	DRACH	528	0	10	294	206	18	0
D. melanogaster	GC-AG	529	RGAC	528	0	3	293	232	0	0
D. melanogaster	GC-AG	529	RRACH	528	0	10	192	247	79	0
D. melanogaster	AT-AC	19	DRACH	19	4	10	5	0	0	0
D. melanogaster	AT-AC	19	RGAC	19	1	11	7	0	0	0
D. melanogaster	AT-AC	19	RRACH	19	3	5	11	0	0	0
C. elegans	GT-AG	107837	DRACH	107827	0	2201	64652	35852	5122	0
C. elegans	GT-AG	107837	RGAC	107827	0	35	18741	89051	0	0
C. elegans	GT-AG	107837	RRACH	107827	0	808	14083	69346	23590	0
C. elegans	GC-AG	700	DRACH	699	0	6	413	258	22	0
C. elegans	GC-AG	700	RGAC	699	0	2	109	588	0	0
C. elegans	GC-AG	700	RRACH	699	0	2	73	444	180	0
C. elegans	AT-AC	4	DRACH	4	0	1	3	0	0	0
C. elegans	AT-AC	4	RGAC	4	0	0	4	0	0	0
C. elegans	AT-AC	4	RRACH	4	0	0	2	2	0	0
A. thaliana	GT-AG	129241	DRACH	129229	0	4321	59291	60449	5168	0
A. thaliana	GT-AG	129241	RGAC	129229	0	657	82184	46388	0	0
A. thaliana	GT-AG	129241	RRACH	129229	0	3435	44934	56179	24681	0
A. thaliana	GC-AG	1459	DRACH	1459	0	42	607	746	64	0
A. thaliana	GC-AG	1459	RGAC	1459	0	34	909	516	0	0
A. thaliana	GC-AG	1459	RRACH	1459	0	33	475	631	320	0
A. thaliana	AT-AC	149	DRACH	149	38	78	29	4	0	0
A. thaliana	AT-AC	149	RGAC	149	12	67	70	0	0	0
A. thaliana	AT-AC	149	RRACH	149	30	53	50	16	0	0
S. pombe	GT-AG	5263	DRACH	5258	0	392	3175	1545	146	0
S. pombe	GT-AG	5263	RGAC	5258	0	2	2338	2918	0	0
S. pombe	GT-AG	5263	RRACH	5258	0	266	1737	2514	741	0
S. pombe	GC-AG	7	DRACH	7	0	0	4	3	0	0
S. pombe	GC-AG	7	RGAC	7	0	0	4	3	0	0
S. pombe	GC-AG	7	RRACH	7	0	0	2	4	1	0
S. cerevisiae	GT-AG	270	DRACH	270	0	10	174	81	5	0
S. cerevisiae	GT-AG	270	RGAC	270	0	0	174	96	0	0
S. cerevisiae	GT-AG	270	RRACH	270	0	8	124	110	28	0
S. cerevisiae	GC-AG	7	DRACH	7	0	0	1	6	0	0
S. cerevisiae	GC-AG	7	RGAC	7	0	0	1	6	0	0
S. cerevisiae	GC-AG	7	RRACH	7	0	0	1	6	0	0
