## Supplementary material for "The m^6^A motif is an anti-3′ splice site": Table S2

### Sheet: Studies and datasets
Table S2. Studies, datasets and resources analyzed in this study, related to STAR Methods
One row per accession, giving the study that reported it, the method and material, the data used here (deposited sites or peaks, or raw reads realigned or basecalled here), whether the method can score an adenosine outside a sequence motif, the role of the dataset in this study and the figures, tables and sections that use it. Four deposits link no paper in their records, and the papers named for…
study	accession	method	material	data_used	motif_scope	role	figures
Huang et al., 2025a	GSE272467	GLORI (chemical deamination), chromatin fraction	Human; A549 cells; chromatin-associated RNA, rRNA-depleted; METTL3 knockdown rescued with wild-type or 3KR METTL3, 2 replicates each	Deposited sites	Any A. Chemical deamination scores every covered adenosine, so a YAG position is evaluable.	Methylation near 3′ splice sites; exon +1 and branch-point detection rates; AT–AC comparison limited by coverage	Figures 2A and 2B; Figures S4A, S4B, S4E, S4F and S6
Liu et al., 2023	GSE210563	GLORI (chemical deamination)	Human and mouse; HEK293T cells (wild type, STM2457 and in vitro transcribed RNA) and HeLa cells (the normoxia arm of a hypoxia series; siNC, siMETTL3, siMETTL14, siWTAP, siYTHDF2 and STM2457), 2 replicates each; MEF with and without heat shock, 2 replicates each; poly(A) RNA	Deposited sites; raw reads realigned (MEF GLORI+ libraries, GLORI− controls, and the HEK293T and HeLa libraries of the allele tests)	Any A. As above; the released site tables list detected sites only, so an uncovered position and a covered position with no signal are not distinguished. The four MEF libraries were realigned here from raw reads, so every covered adenosine is scored.	AT–AC 3′SS signals and writer dependence; mouse 3′SS census and AT–AC class comparison from the realigned MEF reads	Figures 2E, 3A–3E and 5C; Figures S5–S8 and S11; Table S3
Ge et al., 2023	GSE198246	m6A-SAC-seq (allyl labeling)	Human; HeLa cells; poly(A) RNA; 50 ng and 2 ng input	Deposited sites	Any A in principle; this deposit's site table is restricted to DRACH, so YAG positions are not evaluable from it.	STX10 AT–AC 3′SS signal detected by a second chemical assay	Figure 3B; Figure S6; Table S3
Xiao et al., 2023	GSE211303	eTAM-seq (enzymatic deamination)	Human and mouse; HeLa cells, 3 replicates; wild-type mESC, 2 replicates; METTL3 control and cKO mESC; poly(A) RNA	Deposited sites	Any A. Deamination-based, no motif requirement.	AT–AC sites with no detected signal at limited coverage; METTL3-cKO control (73% fewer detected sites)	Figure S6; Table S3
Leger et al., 2021	PRJEB44511	DRS, RNA002, comparative (wild type against writer deletion)	S. cerevisiae; sporulating cells, wild type and ime4Δ, 3 replicates each; IVT oligonucleotide controls	Raw reads realigned	Any A in principle. RNA002 signal compared between wild type and ime4Δ (nanocompore); no modification model applied.	Methylation comparison between wild-type and ime4Δ yeast	STAR Methods
Cruciani et al., 2025	PRJEB82528	DRS, all-context model (synthetic standards)	Synthetic curlcake RNA; unmodified, m6A and six other modification types (m5C, 5hmC, ac4C, m1Y, Y, m5U)	Raw reads basecalled	Any A. Synthetic control RNA for basecaller behavior.	Detection-model validation with modified and unmodified standards	Figure S2
No linked paper (ENA deposit)	PRJEB102644	DRS, Dorado 0.8.1 four-modification model, basecalled by the depositors (unmodified IVT control)	Human sequence; in vitro transcribed RNA from GM12878 genomic DNA; unmodified control	Deposited modified-base calls	Any A. In vitro transcribed control for false positives.	False-positive detection rates by 5-mer in an unmodified RNA control	STAR Methods
Ghohabi Esfahani et al., 2026	PRJEB111137	DRS, all-context model	Human; HEK293 cells, 3 flow cells, and GM12878 cells, 1 flow cell; whole-cell poly(A) RNA; RNA004	Deposited alignments with modified-base calls, realigned	Any A. Direct RNA sequencing, scored here with an all-context model.	All-context m6A signals at splice sites; comparisons of spliced and unspliced reads; splicing efficiency of each intron	Figures 2D, 4A, 4C–4E and 5D; Figures S4D, S7C, S8D, S9–S11 and S16
Louloupi et al., 2018	GSE83561	TNT-seq (antibody IP of BrU-labeled nascent RNA)	Human; HEK293T cells; BrU-labeled nascent RNA, 15-min pulse	Published peaks	Peak-level. Antibody peaks of 20–100 nt, so no single adenosine is assigned.	Published peak distributions and de novo motifs in nascent RNA; GEO contains no site table	Figure S3
Ke et al., 2017	GSE86336	m6A-CLIP (antibody crosslinking)	Human; HeLa cells; chromatin-associated, nucleoplasmic and cytoplasmic RNA, and cytoplasmic poly(A) RNA	Deposited sites	Peak-level with motif assignment. Each site is assigned to the consensus motif nearest the crosslink signature within a peak, so an A outside that motif is not reported.	Published exonic/intronic distribution (approximately 93% exonic); lifted single-base site lists in the expanded AT–AC census	Figure S3B; Figure S6D; Tables S3D and S3E
Hu et al., 2022	GSE162340	m6A-SAC-seq (allyl labeling)	Human; HEK293 cells and CD34+ hematopoietic stem and progenitor cells (differentiation days 0, 3, 6 and 9); rRNA-depleted RNA	Deposited sites	Any A in principle; this deposit's site table is restricted to DRACH.	AT–AC signals in HEK293 and hematopoietic progenitor samples in the expanded census	Figure S6D; Tables S3D and S3E
Flaherty et al., 2025	GSE296342	GLORI (chemical deamination)	Human; HCT116 METTL16-AID cells rescued with wild-type METTL16, with and without auxin; rRNA-depleted RNA	Deposited sites	Any A. Chemical deamination.	METTL16 target detection with degradation and rescue controls; wild-type rescue ±auxin site lists in the AT–AC census	Figure S4C; Figure S6D; Tables S3D and S3E
Rogalska et al., 2024	ERP133481	Short-read RNA-seq	Human; HeLa cells; poly(A) RNA; siRNA knockdown panel of more than 305 splicing factors and regulators, of which fifteen knockdowns were analyzed	Raw reads realigned	Not applicable. RNA-seq used for splicing and retention, not methylation.	Changes in 3′SS usage after siRNA perturbation	Supplemental Note 3; STAR Methods
Gameiro et al., 2026	E-MTAB-15649	GLORI (chemical deamination)	Human; primary CD8 T cells, non-activated and activated for 1 or 5 days, DMSO or METTL3 inhibitor; total RNA	Deposited alignments	Any A. Chemical deamination.	GLORI comparisons during METTL3 inhibition	Results; STAR Methods
Gameiro et al., 2026	E-MTAB-15643	miCLIP (antibody crosslinking)	Human; primary CD8 T cells, non-activated and activated for 1 or 5 days; poly(A) RNA	Inspected only	Peak-level with motif assignment.	Deposited miCLIP data inspected without re-analyzing sites; contributes no result	STAR Methods
Koch et al., 2026	GSE281749	GLORI (chemical deamination)	Human; bladder tumors and adjacent tissue; HEK293T, T24, RT4 and UM-UC-3 cells, including METTL3-inhibitor (STM2457) and VIRMA-knockdown controls; poly(A) RNA	Deposited sites	Any A. Chemical deamination.	AT–AC 3′SS signals across tissue and writer-perturbation conditions	Results; Figure S6D; Tables S3D and S3E
Tang et al., 2024	GSA-human HRA006964	s4U-GLORI (chemical deamination)	Human; HeLa cells; s4U-labeled newly synthesized and steady-state chromatin-associated RNA	Raw reads realigned; site table from Tang et al., 2024, Table S2 (the deposit holds reads only)	Any A for the GLORI arm; the LAIC-seq arm is fraction-level and not single-base.	Per-adenosine rates at 3′ splice sites, splicing signals and AT–AC 3′SS A in newly synthesized RNA; deposited site tables for the detected-site check	Figures 2C, 3F and 4B; Figures S9B and S10C; Supplemental Note 2
Sun et al., 2025	GSE270643	GLORI 2.0 and GLORI 3.0 (chemical deamination)	Human and mouse; HEK293T poly(A) RNA (50 ng) and total RNA, with METTL3-inhibitor (STM2457) and IVT controls; mouse dorsal hippocampus, cytoplasmic and synaptic fractions, total RNA, eight libraries	Deposited sites; raw reads realigned (mouse hippocampus)	Any A. Chemical deamination.	Expanded AT–AC signal census; deposit-specific filters and controls retained; mouse 3′SS census and AT–AC class comparison	Figures 2E and 3C; Figure S5; Figure S6D; Tables S3D and S3E
He et al., 2025	GSE277359	Uli-Epic GLORI (chemical deamination)	Human; HEK293T cells; total RNA, ultra-low input	Deposited sites	Any A. Chemical deamination.	Expanded AT–AC signal census; deposit-specific filters and controls retained	Results; Figure S6D; Tables S3D and S3E
Zhang et al., 2026	GSE301419	GLORI (chemical deamination)	Human; SMMC-7721, HepG2, HCT116 and HeLa cells expressing dCas13b-FTO, control-guide (sgCTRL) libraries; poly(A) RNA	Deposited sites	Any A. Chemical deamination.	Expanded AT–AC signal census; deposit-specific filters and controls retained	Results; Figure S6D; Tables S3D and S3E
Huang et al., 2026	GSE290408	GLORI (chemical deamination)	Human; A549, human embryonic stem cells and Jurkat cells, wild type; poly(A) RNA; the deposited sites were filtered by the depositors against their METTL3-knockdown libraries	Deposited sites	Any A. Chemical deamination; sites already filtered against METTL3 knockdown.	Expanded AT–AC signal census; deposit-specific filters and controls retained	Results; Figure S6D; Tables S3D and S3E
Hu et al., 2022	GSE162356	m6A-SAC-seq (allyl labeling)	Human; HEK293, HeLa and HepG2 cells, including HeLa m6A-RIP libraries; poly(A) RNA	Deposited sites	Any A in principle; this deposit's site table is restricted to DRACH.	Expanded AT–AC signal census	Figure S6D; Tables S3D and S3E
Dou et al., 2023	GSE205710	m6A-SAC-seq (allyl labeling)	Human; K562 cells; chromatin-associated RNA; input and RBFOX2-IP libraries	Deposited sites	Any A in principle; this deposit's site table is restricted to DRACH.	Expanded AT–AC signal census	Figure S6D; Tables S3D and S3E
Huang et al., 2025b	GSE280563	m6A-SAC-seq (allyl labeling)	Human; activated primary CD4 T cells from three donors, mock or HIV-1 infected; poly(A) RNA	Deposited sites	Any A in principle; this deposit's site table is restricted to DRACH.	Expanded AT–AC signal census; each T-cell union table counted once	Figure S6D; Tables S3D and S3E
Mishra et al., 2024	GSE273614	m6A-SAC-seq (allyl labeling)	Human; J-Lat 10.6 T-cell line, DMSO or PMA plus ionomycin; poly(A) RNA	Deposited sites	Any A in principle; this deposit's site table is restricted to DRACH.	Expanded AT–AC signal census; each T-cell union table counted once	Figure S6D; Tables S3D and S3E
Tegowski et al., 2022	GSE180954	DART-seq (APOBEC1-YTH editing)	Human; HEK293T cells expressing APOBEC1-YTH or the YTHmut control; poly(A) RNA	Deposited sites	Indirect. DART variants report C-to-U editing near an m6A rather than the adenosine itself.	Crosslink and editing signals at AT–AC 3′ splice sites; assay scores kept separate from methylation ratios	Figure S6D; Tables S3D and S3E
Cho et al., 2021	GSE152633	miCLIP (antibody crosslinking)	Human; HEK293E cells, insulin or Torin1; poly(A) RNA	Deposited sites	Peak-level with motif assignment.	Crosslink and editing signals at AT–AC 3′ splice sites; assay scores kept separate from methylation ratios	Figure S6D; Tables S3D and S3E
Alasar et al., 2022	GSE188580	m6A-eCLIP (antibody crosslinking)	Human; HeLa cells, DMSO control; total RNA	Deposited sites	Peak-level with motif assignment.	Crosslink and editing signals at AT–AC 3′ splice sites; assay scores kept separate from methylation ratios	Figure S6D; Tables S3D and S3E
Akçaöz-Alasar et al., 2024	GSE223209	m6A-eCLIP (antibody crosslinking)	Human; HeLa cells, TNF-alpha; total RNA	Deposited sites	Peak-level with motif assignment.	Crosslink and editing signals at AT–AC 3′ splice sites; assay scores kept separate from methylation ratios	Figure S6D; Tables S3D and S3E
Zhu et al., 2022	GSE196416	DART-seq variants (APOBEC1-YTH editing)	Human; HEK293T cells; APOBEC1-YTH C-to-U site list	Deposited sites	Indirect. DART variants report C-to-U editing near an m6A rather than the adenosine itself.	Crosslink and editing signals at AT–AC 3′ splice sites; assay scores kept separate from methylation ratios	Figure S6D; Tables S3D and S3E
Yang et al., 2019	GSE134103	miCLIP (antibody crosslinking)	Human; HeLa cells, control shRNA; chromatin-associated RNA, poly(A) RNA and rRNA-depleted RNA	Deposited sites	Peak-level with motif assignment.	Site lists lifted to GRCh38 after reference-build and coordinate checks	Figure S6D; Tables S3D and S3E
Huang et al., 2019	GSE121942	miCLIP (antibody crosslinking)	Human; HepG2 cells, control shRNA; total RNA	Deposited sites	Peak-level with motif assignment.	Site lists lifted to GRCh38 after reference-build and coordinate checks	Figure S6D; Tables S3D and S3E
Ke et al., 2015	GSE71154	m6A-CLIP (antibody crosslinking)	Human; A549 cells and primary CD8 T cells; poly(A) RNA	Deposited sites	Peak-level with motif assignment.	Site lists lifted to GRCh38 after reference-build and coordinate checks	Figure S6D; Tables S3D and S3E
Roberts et al., 2021	GSE147440	meCLIP (antibody crosslinking)	Human; MCF-7, MDA-MB-231 and HEK293 cells (the latter two overexpressing HOTAIR); poly(A) RNA	Deposited sites	Peak-level with motif assignment.	Site lists lifted to GRCh38 after reference-build and coordinate checks	Figure S6D; Tables S3D and S3E
Wang et al., 2024	GSE243722	m6A-SAC-seq (allyl labeling)	Rice (Oryza sativa, Nipponbare); seedling, 2-week seedling, flag leaf, plumule (light and dark), panicle, embryo and endosperm; poly(A) RNA	Deposited sites	Any A in principle; this deposit's site table includes non-DRACH positions.	Cited for the GAU site class in plants (Results); listed among the m6A-SAC-seq datasets (STAR Methods)	Results; STAR Methods
Wang et al., 2024	GSE245738	m6A-SAC-seq (allyl labeling)	Arabidopsis thaliana (Col-0); flower, seedling, silique, cauline leaf, stem, rosette leaf, seed, shoot and root, and mta writer-mutant seedlings; poly(A) RNA	Deposited sites	Any A in principle; this deposit's site table includes non-DRACH positions.	Cited for the GAU site class in plants (Results); listed among the m6A-SAC-seq datasets (STAR Methods)	Results; STAR Methods
Koo et al., 2026	GSE277229	m6A-SAC-seq (allyl labeling)	Mouse; P0 forebrain, wild type and Nestin-Cre Mettl14 cKO; poly(A) RNA	Deposited sites	Any A in principle; this deposit's site table includes non-DRACH positions.	Listed in Methods among the m6A-SAC-seq datasets; non-human single-base map; contributes no result	STAR Methods
No linked paper (GEO deposit)	GSE333647	GLORI (chemical deamination)	Human; A549 cells, mock, human metapneumovirus or mumps virus infection, 2 replicates each; total RNA	Deposited sites	Any A. Chemical deamination.	Excluded from the 3′SS test: its called sites are 20 to 23% DRACH, against 66 to 89% in the other GLORI tables; contributes no result	STAR Methods
Gaglione et al., 2025	PRJNA1365163	DRS (coverage estimate only)	S. cerevisiae (SK1); cells 2 h after transfer to sporulation medium, SEN1 wild type and sen1-md; rRNA-depleted total RNA, polyadenylated in vitro	Raw reads (coverage estimate)	Not applicable. Used only to estimate attainable pre-mRNA coverage; no modification calls.	Estimate of attainable pre-mRNA coverage only	STAR Methods
Zhang et al., 2024	Dryad 10.5061/dryad.37pvmcvvb	IVM-seq (in vitro methylation of randomized substrates)	In vitro; recombinant METTL3–METTL14 on randomized RNA substrates; wild type, R298P and deposited mock	Raw reads	Any A. Enrichment of randomized substrates; the single-A stratum assigns enrichment to one position.	In vitro sequence specificity; enrichment ranks for junction-spanning contexts	Figures 1D–1F; Figures S1, S3C and S13
No linked paper (Oxford Nanopore open data)	Oxford Nanopore open data, dataset UHRR_HG002_2026.06	DRS, all-context model	Human; HG002 cells; poly(A) RNA; two RNA004 runs and eight SQK-DRB004 libraries; genotypes from the GIAB v4.2.1 GRCh38 benchmark	Basecalled reads with modified-base calls, realigned	Any A. The all-context model calls every adenosine.	Allele-specific m6A at heterozygous variants, including intronic sites on intron-retaining reads	Figures 5B and 5D; Figure S11
Chen et al., 2024	gnomAD v4.1.1 genomes	Population variant catalogue (whole-genome sequencing)	Human; 76,215 genomes	Variant calls (FILTER PASS)	Not applicable. Variant frequencies, no modification calls.	Population census of variants that create or break DRACH at splicing signals, and of C/U variants at +4	Figure 5F
Van Nostrand et al., 2020a	ENCODE eCLIP, HepG2 and K562	eCLIP of RNA-binding proteins	Human; HepG2 and K562 cells; 99 released eCLIP experiments tested, including RBM15 (ENCSR196INN, ENCSR754NDA), PRPF8 (ENCSR121NVA, ENCSR534YOI), PPIG (ENCSR097NEE) and SF3B4 (ENCSR279UJF, ENCSR267OLV); processing as in Van Nostrand et al., 2020b	Deposited peaks	Not applicable. eCLIP maps protein binding, not methylation.	Occupancy of the writer subunit RBM15 and of spliceosome components near splice-signal adenosines	Figure S9E
Mercer et al., 2015	Mercer et al., 2015 branch-point set (59,359 branch points)	Lariat-read branch-point mapping	Human; 177,113 intron-to-branch-point assignments covering 59,359 distinct high-confidence branch points, of which 177,061 lifted to GRCh38	Published coordinates	Not applicable. Experimentally mapped branch points.	m6A signals at mapped branch-point A residues	Figures 3H, 4A and 4B; Figure S14
Zeng et al., 2022	Zeng et al., 2022 branch-point set (43,361 positions)	Lariat-read branch-point mapping	Human; experimentally mapped branch points, 43,361 positions	Published coordinates	Not applicable. Experimentally mapped branch points.	m6A signals at mapped branch-point A residues	Figures 3H, 4A and 4B; Figure S14
Taggart et al., 2017	Taggart et al., 2017 branch-point set (mouse)	Lariat-read branch-point mapping	Mouse; experimentally mapped branch points, lifted from mm9 to mm10	Published coordinates	Not applicable. Experimentally mapped branch points.	Mouse branch-point A residues in the realigned mouse GLORI libraries	Figure S5E
Van Nostrand et al., 2020a	ENCSR067GHD, ENCSR143COQ, ENCSR264TUE, ENCSR342EDG, ENCSR344XID, ENCSR372UWV, ENCSR385UPQ, ENCSR389HFU, ENCSR424QCW, ENCSR585KOJ, ENCSR599PXD, ENCSR688GVV	Short-read RNA-seq	Human; HepG2 and K562 cells; shRNA knockdown of RBM15, FTO and U2AF1 with non-targeting controls	Raw reads realigned	Not applicable. RNA-seq used for splicing and retention, not methylation.	Changes in AT–AC 3′SS usage after writer-adaptor, eraser and U2AF1 knockdown	Supplemental Note 3; STAR Methods
No linked paper (ENCODE portal)	ENCSR335KFN, ENCSR347NKX, ENCSR631NIZ, ENCSR704VPL, ENCSR877JEM, ENCSR884REL	Short-read RNA-seq	Human; HepG2 and K562 cells; CRISPR guide RNA against METTL3 (HepG2, K562) or RNPC3 (K562) with non-targeting controls	Raw reads realigned	Not applicable. RNA-seq used for splicing and retention, not methylation.	Changes in AT–AC 3′SS usage after METTL3 or RNPC3 perturbation	Supplemental Note 3; STAR Methods
	GENCODE v46 (hg38) / vM25 (mm10)	Genome annotation	Human (hg38) and mouse (mm10) gene models	Annotation	Not applicable. Annotation resource.	Human and mouse AT–AC counts (39/271; 18/209); GLORI intron models; exon-start composition	Figures 2–5; Figures S6, S7 and S16
	Ensembl per-species set (BDGP6, WBcel235, TAIR10, + fungal/vertebrate builds)	Genome annotation	Per-species Ensembl gene models	Annotation	Not applicable. Annotation resource.	Seven- and thirty-five-species splice-site compatibility counts (Ensembl totals differ from GENCODE)	Figure 1B; Table S1
Olthof et al., 2019	MIDB (midb.pnb.uconn.edu)	Minor intron annotation	Minor Intron Database, queried 2026-08-25	Annotation	Not applicable. Annotation resource.	Minor-intron classification of genes with AT–AC 3′SS signals	Figures 3B, 3G and 3H; Table S3
	R64-5-1	Reference genome	S. cerevisiae reference genome	Reference genome	Not applicable. Reference genome.	Reference genome (SGD release R64-5-1) for the yeast direct RNA comparison; the splice-site census of Table S1 used the Ensembl R64-1-1 build of the same R64 assembly	STAR Methods
