## Supplementary material for "The m^6^A motif is an anti-3′ splice site": Table S3

### Sheet: A. METTL16 candidates
Table S3. AT–AC 3′ splice-site methylation, writer dependence, the mouse Tmem231 ortholog and the proposed METTL16 3′ splice-site targets, related to Figures 2 and 3
(A) The 12 mouse 3′ splice sites proposed as METTL16 targets by Mendel et al. (2021): ten top-ranked motif sites tested with recombinant METTL16 in vitro (their Figure 6F) and two used more in Mettl16-null embryos (their Figure 6G), scored in the 12 realigned mouse GLORI libraries of Figure 2E. intron_reads continue at least 20 nt into the intron, and intron_molecules counts their distinct read p…
gene	source (Mendel et al., 2021)	in_vitro	ss3_A_grcm38	motif	intron_reads	intron_reads_unconverted	intron_molecules	all_reads	all_reads_unconverted	all_reads_pooled_pct	libraries_covered	max_library_pct	elevated_libraries
Mucl1	Figure 6F, RNA-67	faint	chr15:103752117 (-)	UACAG|AAA	2	0	2	2	0	—	0	—	0
Spag9 (labeled Spag1)	Figure 6F, RNA-68	strong	chr11:94097679 (+)	UACAG|AAA	6	0	5	162	4	2.47	6	4	0
Pla2r1	Figure 6F, RNA-69	strong	chr2:60502198 (-)	UACAG|AAA	0	0	0	0	0	—	0	—	0
Gyg	Figure 6F, RNA-70	strong	chr3:20151129 (-)	UACAG|AAA	3	0	3	1240	2	0.16	12	2.78	0
Des	Figure 6F, RNA-71	strong	chr1:75366758 (+)	UACAG|AAA	3	0	2	90	1	1.11	3	4.55	0
Helt	Figure 6F, RNA-72	no band	chr8:46293591 (-)	UACAG|AGA	0	0	0	2	0	—	0	—	0
Pecam1	Figure 6F, RNA-73	strong	chr11:106655164 (-)	UACAG|AGA	1	0	1	3	0	—	0	—	0
Gm48535	Figure 6F, RNA-74	weak	chr12:46661404 (-)	UACAG|AGA	0	0	0	0	0	—	0	—	0
Gm15810	Figure 6F, RNA-75	weak	chr13:42782848 (-)	UACAG|AGA	0	0	0	0	0	—	0	—	0
Tjp2	Figure 6F, RNA-76	strong	chr19:24132710 (-)	UACAG|AGA	1	0	1	5	0	—	0	—	0
Sorbs1	Figure 6G	methylated; more used in Mettl16−/−	chr19:40350015 (-)	UACAG|AAA	31	0	19	40	1	2.5	0	—	0
Lrpprc	Figure 6G	methylated; more used in Mettl16−/−	chr17:84777136 (-)	UACAG|AGA	14	0	6	419	1	0.24	11	2.08	0
Mat2a 3′ UTR hairpins, 5 METTL16 sites (positive control)	Pendleton et al. (2017)		chr6:72432953, 72433061, 72433172, 72433287 and 72434250 (-)	UACAG|AGA				18631	11454	61.48	12	72.96	NA

### Sheet: B. AT-AC site signals
Table S3. AT–AC 3′ splice-site methylation, writer dependence, the mouse Tmem231 ortholog and the proposed METTL16 3′ splice-site targets, related to Figures 2 and 3
(B) Every AT–AC 3′SS A detected in the original 18 human libraries, and the datasets without a signal at the three recurrent genes. midb_class is Minor Intron Database membership (queried 2026-08-25), five_prime_ss the first eight intron bases, called 1 when the deposit reports the site, stoichiometry the deposited ratio, and NA a value the deposit does not report. in_other_exon marks a 3′SS A th…
gene	midb_class	chrom	pos_3ss_A	strand	context_5mer	drach_compatible	five_prime_ss	intron_len_nt	dataset	called	stoichiometry	coverage	in_other_exon
TMEM231	MIG (MIDB-verified)	chr16	75540185	-	TAACT	1	ATATCCTT	1166	pAGLORI_293T_rep1	1	0.4118	34	yes
TSHZ3	AT–AC; class unverified	chr19	31242664	-	GGACA	1	ATCAGAAC	120	pAGLORI_293T_rep1	1	0.725	40	no
DSN1	AT–AC; class unverified	chr20	36770976	-	GAACA	1	ATCTGCCT	140	pAGLORI_293T_rep1	1	0.321	271	yes
TMEM231	MIG (MIDB-verified)	chr16	75540185	-	TAACT	1	ATATCCTT	1166	pAGLORI_293T_rep2	1	0.5238	42	yes
TSHZ3	AT–AC; class unverified	chr19	31242664	-	GGACA	1	ATCAGAAC	120	pAGLORI_293T_rep2	1	0.5833	36	no
DSN1	AT–AC; class unverified	chr20	36770976	-	GAACA	1	ATCTGCCT	140	pAGLORI_293T_rep2	1	0.2788	269	yes
DSN1	AT–AC; class unverified	chr20	36770976	-	GAACA	1	ATCTGCCT	140	pAGLORI_HeLa_rep1	1	0.2451	102	yes
PIGB	MIG (MIDB-verified)	chr15	55321298	+	GGACA	1	ATATCCTT	889	pAGLORI_HeLa_rep2	1	0.1852	27	yes
TMEM231	MIG (MIDB-verified)	chr16	75540185	-	TAACT	1	ATATCCTT	1166	pAGLORI_HeLa_rep2	1	0.1786	28	yes
DSN1	AT–AC; class unverified	chr20	36770976	-	GAACA	1	ATCTGCCT	140	pAGLORI_HeLa_rep2	1	0.283	106	yes
DSN1	AT–AC; class unverified	chr20	36770976	-	GAACA	1	ATCTGCCT	140	GLORI_siNC_rep1	1	0.2826	46	yes
DSN1	AT–AC; class unverified	chr20	36770976	-	GAACA	1	ATCTGCCT	140	GLORI_siNC_rep2	1	0.3902	41	yes
DSN1	AT–AC; class unverified	chr20	36770976	-	GAACA	1	ATCTGCCT	140	GLORI_siMETTL3_rep1	1	0.1235	81	yes
DSN1	AT–AC; class unverified	chr20	36770976	-	GAACA	1	ATCTGCCT	140	GLORI_siMETTL3_rep2	1	0.1882	85	yes
DSN1	AT–AC; class unverified	chr20	36770976	-	GAACA	1	ATCTGCCT	140	GLORI_siMETTL14_rep1	1	0.25	36	yes
DSN1	AT–AC; class unverified	chr20	36770976	-	GAACA	1	ATCTGCCT	140	GLORI_siMETTL14_rep2	1	0.2439	41	yes
STX10	MIG (MIDB-verified)	chr19	13149606	-	TGACT	1	ATATCCTG	123	SACseq_HeLa_50ng	1	0.1007	NA	yes
TMEM231	MIG (MIDB-verified)	chr16	75540185	-	TAACT	1	ATATCCTT	1166	pAGLORI_HeLa_rep1	0	NA	NA	yes
TMEM231	MIG (MIDB-verified)	chr16	75540185	-	TAACT	1	ATATCCTT	1166	GLORI_siNC_rep1	0	NA	NA	yes
TMEM231	MIG (MIDB-verified)	chr16	75540185	-	TAACT	1	ATATCCTT	1166	GLORI_siNC_rep2	0	NA	NA	yes
TMEM231	MIG (MIDB-verified)	chr16	75540185	-	TAACT	1	ATATCCTT	1166	GLORI_siMETTL3_rep1	0	NA	NA	yes
TMEM231	MIG (MIDB-verified)	chr16	75540185	-	TAACT	1	ATATCCTT	1166	GLORI_siMETTL3_rep2	0	NA	NA	yes
TMEM231	MIG (MIDB-verified)	chr16	75540185	-	TAACT	1	ATATCCTT	1166	GLORI_siMETTL14_rep1	0	NA	NA	yes
TMEM231	MIG (MIDB-verified)	chr16	75540185	-	TAACT	1	ATATCCTT	1166	GLORI_siMETTL14_rep2	0	NA	NA	yes
TMEM231	MIG (MIDB-verified)	chr16	75540185	-	TAACT	1	ATATCCTT	1166	GLORI_siWTAP_rep1	0	NA	NA	yes
TMEM231	MIG (MIDB-verified)	chr16	75540185	-	TAACT	1	ATATCCTT	1166	GLORI_siWTAP_rep2	0	NA	NA	yes
TMEM231	MIG (MIDB-verified)	chr16	75540185	-	TAACT	1	ATATCCTT	1166	eTAM_HeLa_rep1	0	NA	NA	yes
TMEM231	MIG (MIDB-verified)	chr16	75540185	-	TAACT	1	ATATCCTT	1166	eTAM_HeLa_rep2	0	NA	NA	yes
TMEM231	MIG (MIDB-verified)	chr16	75540185	-	TAACT	1	ATATCCTT	1166	eTAM_HeLa_rep3	0	NA	NA	yes
TMEM231	MIG (MIDB-verified)	chr16	75540185	-	TAACT	1	ATATCCTT	1166	SACseq_HeLa_50ng	0	NA	NA	yes
TMEM231	MIG (MIDB-verified)	chr16	75540185	-	TAACT	1	ATATCCTT	1166	SACseq_HeLa_2ng	0	NA	NA	yes
TSHZ3	AT–AC; class unverified	chr19	31242664	-	GGACA	1	ATCAGAAC	120	pAGLORI_HeLa_rep1	0	NA	NA	no
TSHZ3	AT–AC; class unverified	chr19	31242664	-	GGACA	1	ATCAGAAC	120	pAGLORI_HeLa_rep2	0	NA	NA	no
TSHZ3	AT–AC; class unverified	chr19	31242664	-	GGACA	1	ATCAGAAC	120	GLORI_siNC_rep1	0	NA	NA	no
TSHZ3	AT–AC; class unverified	chr19	31242664	-	GGACA	1	ATCAGAAC	120	GLORI_siNC_rep2	0	NA	NA	no
TSHZ3	AT–AC; class unverified	chr19	31242664	-	GGACA	1	ATCAGAAC	120	GLORI_siMETTL3_rep1	0	NA	NA	no
TSHZ3	AT–AC; class unverified	chr19	31242664	-	GGACA	1	ATCAGAAC	120	GLORI_siMETTL3_rep2	0	NA	NA	no
TSHZ3	AT–AC; class unverified	chr19	31242664	-	GGACA	1	ATCAGAAC	120	GLORI_siMETTL14_rep1	0	NA	NA	no
TSHZ3	AT–AC; class unverified	chr19	31242664	-	GGACA	1	ATCAGAAC	120	GLORI_siMETTL14_rep2	0	NA	NA	no
TSHZ3	AT–AC; class unverified	chr19	31242664	-	GGACA	1	ATCAGAAC	120	GLORI_siWTAP_rep1	0	NA	NA	no
TSHZ3	AT–AC; class unverified	chr19	31242664	-	GGACA	1	ATCAGAAC	120	GLORI_siWTAP_rep2	0	NA	NA	no
TSHZ3	AT–AC; class unverified	chr19	31242664	-	GGACA	1	ATCAGAAC	120	eTAM_HeLa_rep1	0	NA	NA	no
TSHZ3	AT–AC; class unverified	chr19	31242664	-	GGACA	1	ATCAGAAC	120	eTAM_HeLa_rep2	0	NA	NA	no
TSHZ3	AT–AC; class unverified	chr19	31242664	-	GGACA	1	ATCAGAAC	120	eTAM_HeLa_rep3	0	NA	NA	no
TSHZ3	AT–AC; class unverified	chr19	31242664	-	GGACA	1	ATCAGAAC	120	SACseq_HeLa_50ng	0	NA	NA	no
TSHZ3	AT–AC; class unverified	chr19	31242664	-	GGACA	1	ATCAGAAC	120	SACseq_HeLa_2ng	0	NA	NA	no
DSN1	AT–AC; class unverified	chr20	36770976	-	GAACA	1	ATCTGCCT	140	GLORI_siWTAP_rep1	0	NA	NA	yes
DSN1	AT–AC; class unverified	chr20	36770976	-	GAACA	1	ATCTGCCT	140	GLORI_siWTAP_rep2	0	NA	NA	yes
DSN1	AT–AC; class unverified	chr20	36770976	-	GAACA	1	ATCTGCCT	140	eTAM_HeLa_rep1	0	NA	NA	yes
DSN1	AT–AC; class unverified	chr20	36770976	-	GAACA	1	ATCTGCCT	140	eTAM_HeLa_rep2	0	NA	NA	yes
DSN1	AT–AC; class unverified	chr20	36770976	-	GAACA	1	ATCTGCCT	140	eTAM_HeLa_rep3	0	NA	NA	yes
DSN1	AT–AC; class unverified	chr20	36770976	-	GAACA	1	ATCTGCCT	140	SACseq_HeLa_50ng	0	NA	NA	yes
DSN1	AT–AC; class unverified	chr20	36770976	-	GAACA	1	ATCTGCCT	140	SACseq_HeLa_2ng	0	NA	NA	yes

### Sheet: C. Writer dependence
Table S3. AT–AC 3′ splice-site methylation, writer dependence, the mouse Tmem231 ortholog and the proposed METTL16 3′ splice-site targets, related to Figures 2 and 3
(C) Writer dependence at DSN1, whose 3′SS A signal falls under siMETTL3, is unchanged under siMETTL14 and is absent from both siWTAP site sets; WTAP knockdown also shrinks the whole site set, so that absence is not specific to DSN1. called_sites_within_50kb counts the deposit's sites within 50 kb of the 3′SS A.
gene	midb_class	chrom	pos_3ss_A	strand	dataset	called	stoichiometry	coverage	called_sites_within_50kb
TMEM231	MIG (MIDB-verified)	chr16	75540185	-	pAGLORI_HeLa_rep1	0	NA	NA	22
TMEM231	MIG (MIDB-verified)	chr16	75540185	-	pAGLORI_HeLa_rep2	1	0.1786	28	22
TMEM231	MIG (MIDB-verified)	chr16	75540185	-	GLORI_siNC_rep1	0	NA	NA	13
TMEM231	MIG (MIDB-verified)	chr16	75540185	-	GLORI_siNC_rep2	0	NA	NA	14
TMEM231	MIG (MIDB-verified)	chr16	75540185	-	GLORI_siMETTL3_rep1	0	NA	NA	11
TMEM231	MIG (MIDB-verified)	chr16	75540185	-	GLORI_siMETTL3_rep2	0	NA	NA	12
TMEM231	MIG (MIDB-verified)	chr16	75540185	-	GLORI_siMETTL14_rep1	0	NA	NA	15
TMEM231	MIG (MIDB-verified)	chr16	75540185	-	GLORI_siMETTL14_rep2	0	NA	NA	18
TMEM231	MIG (MIDB-verified)	chr16	75540185	-	GLORI_siWTAP_rep1	0	NA	NA	11
TMEM231	MIG (MIDB-verified)	chr16	75540185	-	GLORI_siWTAP_rep2	0	NA	NA	8
TMEM231	MIG (MIDB-verified)	chr16	75540185	-	eTAM_HeLa_rep1	0	NA	NA	0
TMEM231	MIG (MIDB-verified)	chr16	75540185	-	eTAM_HeLa_rep2	0	NA	NA	0
TMEM231	MIG (MIDB-verified)	chr16	75540185	-	eTAM_HeLa_rep3	0	NA	NA	0
TMEM231	MIG (MIDB-verified)	chr16	75540185	-	SACseq_HeLa_50ng	0	NA	NA	18
TMEM231	MIG (MIDB-verified)	chr16	75540185	-	SACseq_HeLa_2ng	0	NA	NA	3
TMEM231	MIG (MIDB-verified)	chr16	75540185	-	pAGLORI_293T_rep1	1	0.4118	34	37
TMEM231	MIG (MIDB-verified)	chr16	75540185	-	pAGLORI_293T_rep2	1	0.5238	42	36
TSHZ3	AT–AC; class unverified	chr19	31242664	-	pAGLORI_HeLa_rep1	0	NA	NA	0
TSHZ3	AT–AC; class unverified	chr19	31242664	-	pAGLORI_HeLa_rep2	0	NA	NA	0
TSHZ3	AT–AC; class unverified	chr19	31242664	-	GLORI_siNC_rep1	0	NA	NA	0
TSHZ3	AT–AC; class unverified	chr19	31242664	-	GLORI_siNC_rep2	0	NA	NA	0
TSHZ3	AT–AC; class unverified	chr19	31242664	-	GLORI_siMETTL3_rep1	0	NA	NA	0
TSHZ3	AT–AC; class unverified	chr19	31242664	-	GLORI_siMETTL3_rep2	0	NA	NA	0
TSHZ3	AT–AC; class unverified	chr19	31242664	-	GLORI_siMETTL14_rep1	0	NA	NA	0
TSHZ3	AT–AC; class unverified	chr19	31242664	-	GLORI_siMETTL14_rep2	0	NA	NA	0
TSHZ3	AT–AC; class unverified	chr19	31242664	-	GLORI_siWTAP_rep1	0	NA	NA	0
TSHZ3	AT–AC; class unverified	chr19	31242664	-	GLORI_siWTAP_rep2	0	NA	NA	0
TSHZ3	AT–AC; class unverified	chr19	31242664	-	eTAM_HeLa_rep1	0	NA	NA	0
TSHZ3	AT–AC; class unverified	chr19	31242664	-	eTAM_HeLa_rep2	0	NA	NA	0
TSHZ3	AT–AC; class unverified	chr19	31242664	-	eTAM_HeLa_rep3	0	NA	NA	0
TSHZ3	AT–AC; class unverified	chr19	31242664	-	SACseq_HeLa_50ng	0	NA	NA	0
TSHZ3	AT–AC; class unverified	chr19	31242664	-	SACseq_HeLa_2ng	0	NA	NA	0
TSHZ3	AT–AC; class unverified	chr19	31242664	-	pAGLORI_293T_rep1	1	0.725	40	59
TSHZ3	AT–AC; class unverified	chr19	31242664	-	pAGLORI_293T_rep2	1	0.5833	36	59
DSN1	AT–AC; class unverified	chr20	36770976	-	pAGLORI_HeLa_rep1	1	0.2451	102	79
DSN1	AT–AC; class unverified	chr20	36770976	-	pAGLORI_HeLa_rep2	1	0.283	106	80
DSN1	AT–AC; class unverified	chr20	36770976	-	GLORI_siNC_rep1	1	0.2826	46	45
DSN1	AT–AC; class unverified	chr20	36770976	-	GLORI_siNC_rep2	1	0.3902	41	50
DSN1	AT–AC; class unverified	chr20	36770976	-	GLORI_siMETTL3_rep1	1	0.1235	81	62
DSN1	AT–AC; class unverified	chr20	36770976	-	GLORI_siMETTL3_rep2	1	0.1882	85	63
DSN1	AT–AC; class unverified	chr20	36770976	-	GLORI_siMETTL14_rep1	1	0.25	36	49
DSN1	AT–AC; class unverified	chr20	36770976	-	GLORI_siMETTL14_rep2	1	0.2439	41	56
DSN1	AT–AC; class unverified	chr20	36770976	-	GLORI_siWTAP_rep1	0	NA	NA	27
DSN1	AT–AC; class unverified	chr20	36770976	-	GLORI_siWTAP_rep2	0	NA	NA	29
DSN1	AT–AC; class unverified	chr20	36770976	-	eTAM_HeLa_rep1	0	NA	NA	11
DSN1	AT–AC; class unverified	chr20	36770976	-	eTAM_HeLa_rep2	0	NA	NA	11
DSN1	AT–AC; class unverified	chr20	36770976	-	eTAM_HeLa_rep3	0	NA	NA	10
DSN1	AT–AC; class unverified	chr20	36770976	-	SACseq_HeLa_50ng	0	NA	NA	79
DSN1	AT–AC; class unverified	chr20	36770976	-	SACseq_HeLa_2ng	0	NA	NA	61
DSN1	AT–AC; class unverified	chr20	36770976	-	pAGLORI_293T_rep1	1	0.321	271	93
DSN1	AT–AC; class unverified	chr20	36770976	-	pAGLORI_293T_rep2	1	0.2788	269	85

### Sheet: D. Survey site sets
Table S3. AT–AC 3′ splice-site methylation, writer dependence, the mouse Tmem231 ortholog and the proposed METTL16 3′ splice-site targets, related to Figures 2 and 3
(D) The 83 site sets of the survey (Figure S6), with assay, condition, species, whether the depositors restricted the site table to DRACH, and AT–AC signals; bladder tissue numbers identify patients, and the Uli-Epic GLORI list has limited motif specificity. pA, poly(A); chr, chromatin; Ribo−, rRNA-depleted; IVT, in vitro transcribed, so its signals are false positives (FP); STM, STM2457; aux, au…
accession	assay	condition	species	site_table_motifs	atac_signals	drach_compatible_signals
GSE210563	GLORI · pA	293T r1	Human	not stated	3	3
GSE210563	GLORI · pA	293T r2	Human	not stated	3	3
GSE210563	GLORI · pA	HeLa r1	Human	not stated	1	1
GSE210563	GLORI · pA	HeLa r2	Human	not stated	3	3
GSE198246	SAC-seq · pA	HeLa 50 ng	Human	not stated	1	1
GSE272467	GLORI · chr	A549 WT pool	Human	not stated	0	0
GSE210563	GLORI · pA	HeLa siNC r1	Human	not stated	1	1
GSE210563	GLORI · pA	HeLa siNC r2	Human	not stated	1	1
GSE210563	GLORI · pA	HeLa siM3 r1	Human	not stated	1	1
GSE210563	GLORI · pA	HeLa siM3 r2	Human	not stated	1	1
GSE210563	GLORI · pA	HeLa siM14 r1	Human	not stated	1	1
GSE210563	GLORI · pA	HeLa siM14 r2	Human	not stated	1	1
GSE210563	GLORI · pA	HeLa siWTAP r1	Human	not stated	0	0
GSE210563	GLORI · pA	HeLa siWTAP r2	Human	not stated	0	0
GSE198246	SAC-seq · pA	HeLa 2 ng	Human	not stated	0	0
GSE211303	eTAM-seq · pA	HeLa r1	Human	not stated	0	0
GSE211303	eTAM-seq · pA	HeLa r2	Human	not stated	0	0
GSE211303	eTAM-seq · pA	HeLa r3	Human	not stated	0	0
GSE210563	GLORI · pA	MEF r1	Mouse	not stated	0	0
GSE210563	GLORI · pA	MEF r2	Mouse	not stated	0	0
GSE211303	eTAM-seq · pA	mESC WT r1	Mouse	not stated	0	0
GSE211303	eTAM-seq · pA	mESC WT r2	Mouse	not stated	0	0
GSE211303	eTAM-seq · pA	mESC M3 ctrl	Mouse	not stated	0	0
GSE211303	eTAM-seq · pA	mESC M3 cKO	Mouse	not stated	0	0
GSE281749	GLORI · pA	Tumor 1	Human	not stated	2	1
GSE281749	GLORI · pA	Tumor 2	Human	not stated	1	1
GSE281749	GLORI · pA	Tumor 3	Human	not stated	1	1
GSE281749	GLORI · pA	Adjacent 1	Human	not stated	0	0
GSE281749	GLORI · pA	Adjacent 2	Human	not stated	0	0
GSE281749	GLORI · pA	Adjacent 3	Human	not stated	0	0
GSE281749	GLORI · pA	HEK293T 1	Human	not stated	3	3
GSE281749	GLORI · pA	T24 DMSO	Human	not stated	1	1
GSE281749	GLORI · pA	T24 STM2457	Human	not stated	0	0
GSE281749	GLORI · pA	RT4 shCtrl	Human	not stated	1	1
GSE281749	GLORI · pA	RT4 shVIRMA	Human	not stated	1	1
GSE281749	GLORI · pA	UMUC3 shCtrl	Human	not stated	3	3
GSE281749	GLORI · pA	UMUC3 shVIRMA	Human	not stated	2	2
GSE270643	GLORI 2 · pA	HEK293T 50 ng	Human	not stated	2	1
GSE270643	GLORI 2 · pA	HEK293T STM	Human	not stated	1	0
GSE270643	GLORI 2 · IVT	FP control	Human	not stated	0	0
GSE270643	GLORI 3 · Ribo−	HEK293T 100 ng	Human	not stated	1	1
GSE277359	Uli-Epic GLORI	HEK293T	Human	not stated	0	0
GSE301419	GLORI · pA	SMMC7721 sgCtrl	Human	not stated	0	0
GSE301419	GLORI · pA	HepG2 sgCtrl	Human	not stated	0	0
GSE301419	GLORI · pA	HCT116 sgCtrl	Human	not stated	0	0
GSE301419	GLORI · pA	HeLa sgCtrl	Human	not stated	0	0
GSE290408	GLORI · KD-filter	A549	Human	not stated	0	0
GSE290408	GLORI · KD-filter	H9	Human	not stated	1	1
GSE290408	GLORI · KD-filter	JURKAT	Human	not stated	1	1
GSE180954	scDART-seq	YTHmut control	Human	not stated	0	0
GSE180954	scDART-seq	WTC12 A	Human	not stated	0	0
GSE152633	miCLIP · D-filter	HEK293E insulin	Human	DRACH only	5	5
GSE152633	miCLIP · D-filter	HEK293E torin	Human	DRACH only	2	2
GSE188580	m6A-eCLIP	HeLa DMSO	Human	not stated	1	1
GSE223209	m6A-eCLIP	HeLa TNFα	Human	not stated	1	1
GSE162340	SAC-seq · Ribo−	HEK293	Human	DRACH only	1	1
GSE162340	SAC-seq · Ribo−	HSPC day 0	Human	DRACH only	2	2
GSE162340	SAC-seq · Ribo−	HSPC day 3	Human	DRACH only	2	2
GSE162340	SAC-seq · Ribo−	HSPC day 6	Human	DRACH only	1	1
GSE162340	SAC-seq · Ribo−	HSPC day 9	Human	DRACH only	0	0
GSE162356	SAC-seq · pA	HEK293	Human	DRACH only	0	0
GSE162356	SAC-seq · pA	HeLa	Human	DRACH only	0	0
GSE162356	SAC-seq · pA	HepG2	Human	DRACH only	0	0
GSE162356	SAC-seq · pA	HeLa RIP	Human	DRACH only	0	0
GSE205710	SAC-seq	K562 subset	Human	all motifs	0	0
GSE280563	SAC-seq · union	CD4 T Mock/HIV	Human	DRACH only	0	0
GSE273614	SAC-seq · union	J-Lat mock/drug	Human	DRACH only	0	0
GSE296342	GLORI · pA	HCT116 WT −aux1	Human	not stated	0	0
GSE296342	GLORI · pA	HCT116 WT +aux1	Human	not stated	0	0
GSE86336	m6A-CLIP · chr	HeLa	Human	not stated	1	1
GSE86336	m6A-CLIP · NU	HeLa	Human	not stated	1	1
GSE86336	m6A-CLIP · CY	HeLa	Human	not stated	1	1
GSE86336	m6A-CLIP · CYpA	HeLa	Human	not stated	2	2
GSE134103	miCLIP · chr	HeLa	Human	not stated	0	0
GSE134103	miCLIP · mRNA	HeLa	Human	not stated	0	0
GSE134103	miCLIP · Ribo−	HeLa	Human	not stated	1	1
GSE121942	miCLIP	HepG2 shCtrl	Human	not stated	0	0
GSE196416	APOBEC1–YTH	HEK293T	Human	not stated	0	0
GSE71154	m6A-CLIP	A549	Human	not stated	0	0
GSE71154	m6A-CLIP	CD8 T cells	Human	not stated	0	0
GSE147440	meCLIP	MCF7	Human	not stated	1	1
GSE147440	meCLIP	MDA-MB-231	Human	not stated	1	1
GSE147440	meCLIP	HEK293	Human	not stated	0	0

### Sheet: E. Survey signal records
Table S3. AT–AC 3′ splice-site methylation, writer dependence, the mouse Tmem231 ortholog and the proposed METTL16 3′ splice-site targets, related to Figures 2 and 3
(E) The 61 signal records of the survey, from the site sets in (D), including DSN1 in the VIRMA-depleted RT4 and UM-UC-3 bladder cancer cell lines and their controls. pA, poly(A); chr, chromatin; Ribo−, rRNA-depleted; IVT, in vitro transcribed, so its signals are false positives (FP); STM, STM2457; aux, auxin; KD-filter, METTL3-knockdown sites removed; D-filter, DRACH-filtered; NU, nucleoplasmic;…
gene	3ss_position	context_5mer	drach_compatible	accession	assay	condition	measure	value	coverage	in_other_exon
TMEM231	chr16:75540185 (-)	TAACT	Yes	GSE210563	GLORI · pA	293T r1	Ratio	0.4118	34	yes
TSHZ3	chr19:31242664 (-)	GGACA	Yes	GSE210563	GLORI · pA	293T r1	Ratio	0.725	40	no
DSN1	chr20:36770976 (-)	GAACA	Yes	GSE210563	GLORI · pA	293T r1	Ratio	0.321	271	yes
TMEM231	chr16:75540185 (-)	TAACT	Yes	GSE210563	GLORI · pA	293T r2	Ratio	0.5238	42	yes
TSHZ3	chr19:31242664 (-)	GGACA	Yes	GSE210563	GLORI · pA	293T r2	Ratio	0.5833	36	no
DSN1	chr20:36770976 (-)	GAACA	Yes	GSE210563	GLORI · pA	293T r2	Ratio	0.2788	269	yes
DSN1	chr20:36770976 (-)	GAACA	Yes	GSE210563	GLORI · pA	HeLa r1	Ratio	0.2451	102	yes
PIGB	chr15:55321298 (+)	GGACA	Yes	GSE210563	GLORI · pA	HeLa r2	Ratio	0.1852	27	yes
TMEM231	chr16:75540185 (-)	TAACT	Yes	GSE210563	GLORI · pA	HeLa r2	Ratio	0.1786	28	yes
DSN1	chr20:36770976 (-)	GAACA	Yes	GSE210563	GLORI · pA	HeLa r2	Ratio	0.283	106	yes
STX10	chr19:13149606 (-)	TGACT	Yes	GSE198246	SAC-seq · pA	HeLa 50 ng	Ratio	0.1007	—	yes
DSN1	chr20:36770976 (-)	GAACA	Yes	GSE210563	GLORI · pA	HeLa siNC r1	Ratio	0.2826	46	yes
DSN1	chr20:36770976 (-)	GAACA	Yes	GSE210563	GLORI · pA	HeLa siNC r2	Ratio	0.3902	41	yes
DSN1	chr20:36770976 (-)	GAACA	Yes	GSE210563	GLORI · pA	HeLa siM3 r1	Ratio	0.1235	81	yes
DSN1	chr20:36770976 (-)	GAACA	Yes	GSE210563	GLORI · pA	HeLa siM3 r2	Ratio	0.1882	85	yes
DSN1	chr20:36770976 (-)	GAACA	Yes	GSE210563	GLORI · pA	HeLa siM14 r1	Ratio	0.25	36	yes
DSN1	chr20:36770976 (-)	GAACA	Yes	GSE210563	GLORI · pA	HeLa siM14 r2	Ratio	0.2439	41	yes
DSN1	chr20:36770976 (-)	GAACA	Yes	GSE281749	GLORI · pA	Tumor 1	Ratio	0.2	25	yes
KDM5C	chrX:53192839 (-)	CCACC	No	GSE281749	GLORI · pA	Tumor 1	Ratio	0.1935	31	yes
DSN1	chr20:36770976 (-)	GAACA	Yes	GSE281749	GLORI · pA	Tumor 2	Ratio	0.2941	51	yes
DSN1	chr20:36770976 (-)	GAACA	Yes	GSE281749	GLORI · pA	Tumor 3	Ratio	0.4546	22	yes
TMEM231	chr16:75540185 (-)	TAACT	Yes	GSE281749	GLORI · pA	HEK293T 1	Ratio	0.5	16	yes
TSHZ3	chr19:31242664 (-)	GGACA	Yes	GSE281749	GLORI · pA	HEK293T 1	Ratio	0.6316	19	no
DSN1	chr20:36770976 (-)	GAACA	Yes	GSE281749	GLORI · pA	HEK293T 1	Ratio	0.4783	138	yes
DSN1	chr20:36770976 (-)	GAACA	Yes	GSE281749	GLORI · pA	T24 DMSO	Ratio	0.3383	133	yes
DSN1	chr20:36770976 (-)	GAACA	Yes	GSE281749	GLORI · pA	RT4 shCtrl	Ratio	0.421	76	yes
DSN1	chr20:36770976 (-)	GAACA	Yes	GSE281749	GLORI · pA	RT4 shVIRMA	Ratio	0.2264	53	yes
PIGB	chr15:55321298 (+)	GGACA	Yes	GSE281749	GLORI · pA	UMUC3 shCtrl	Ratio	0.1449	69	yes
TSHZ3	chr19:31242664 (-)	GGACA	Yes	GSE281749	GLORI · pA	UMUC3 shCtrl	Ratio	0.5789	19	no
DSN1	chr20:36770976 (-)	GAACA	Yes	GSE281749	GLORI · pA	UMUC3 shCtrl	Ratio	0.5	112	yes
TSHZ3	chr19:31242664 (-)	GGACA	Yes	GSE281749	GLORI · pA	UMUC3 shVIRMA	Ratio	0.5625	16	no
DSN1	chr20:36770976 (-)	GAACA	Yes	GSE281749	GLORI · pA	UMUC3 shVIRMA	Ratio	0.3053	95	yes
DSN1	chr20:36770976 (-)	GAACA	Yes	GSE270643	GLORI 2 · pA	HEK293T 50 ng	Ratio	0.3636	264	yes
KDM5C	chrX:53192839 (-)	CCACC	No	GSE270643	GLORI 2 · pA	HEK293T 50 ng	Ratio	0.4746	59	yes
KDM5C	chrX:53192839 (-)	CCACC	No	GSE270643	GLORI 2 · pA	HEK293T STM	Ratio	0.5351	114	yes
DSN1	chr20:36770976 (-)	GAACA	Yes	GSE270643	GLORI 3 · Ribo−	HEK293T 100 ng	Ratio	0.3534	133	yes
DSN1	chr20:36770976 (-)	GAACA	Yes	GSE290408	GLORI · KD-filter	H9	Ratio	0.6364	—	yes
DSN1	chr20:36770976 (-)	GAACA	Yes	GSE290408	GLORI · KD-filter	JURKAT	Ratio	0.5227	—	yes
LSG1	chr3:194648755 (-)	TAACA	Yes	GSE152633	miCLIP · D-filter	HEK293E insulin	Assay score	0.3333	—	yes
YKT6	chr7:44213253 (+)	GAACC	Yes	GSE152633	miCLIP · D-filter	HEK293E insulin	Assay score	0.0455	—	yes
XPO4	chr13:20827181 (-)	TAACT	Yes	GSE152633	miCLIP · D-filter	HEK293E insulin	Assay score	1	—	no
TMEM231	chr16:75540185 (-)	TAACT	Yes	GSE152633	miCLIP · D-filter	HEK293E insulin	Assay score	0.75	—	yes
DSN1	chr20:36770976 (-)	GAACA	Yes	GSE152633	miCLIP · D-filter	HEK293E insulin	Assay score	0.3333	—	yes
YKT6	chr7:44213253 (+)	GAACC	Yes	GSE152633	miCLIP · D-filter	HEK293E torin	Assay score	0.1667	—	yes
DSN1	chr20:36770976 (-)	GAACA	Yes	GSE152633	miCLIP · D-filter	HEK293E torin	Assay score	0.1111	—	yes
DSN1	chr20:36770976 (-)	GAACA	Yes	GSE188580	m6A-eCLIP	HeLa DMSO	Assay score	19.2046	—	yes
DSN1	chr20:36770976 (-)	GAACA	Yes	GSE223209	m6A-eCLIP	HeLa TNFα	Assay score	15.6123	—	yes
DHCR7	chr11:71444063 (-)	GGACA	Yes	GSE162340	SAC-seq · Ribo−	HEK293	Ratio	0.2059	34	yes
DHCR7	chr11:71444063 (-)	GGACA	Yes	GSE162340	SAC-seq · Ribo−	HSPC day 0	Ratio	0.1601	80	yes
XPO1	chr2:61488215 (-)	AAACT	Yes	GSE162340	SAC-seq · Ribo−	HSPC day 0	Ratio	0.0621	123	yes
DHCR7	chr11:71444063 (-)	GGACA	Yes	GSE162340	SAC-seq · Ribo−	HSPC day 3	Ratio	0.1724	58	yes
FAM98A	chr2:33592137 (-)	TGACA	Yes	GSE162340	SAC-seq · Ribo−	HSPC day 3	Ratio	0.2667	15	yes
XPO1	chr2:61488215 (-)	AAACT	Yes	GSE162340	SAC-seq · Ribo−	HSPC day 6	Ratio	0.0804	51	yes
SLC2A1	chr1:42926859 (-)	TAACA	Yes	GSE86336	m6A-CLIP · chr	HeLa	Position only	—	—	yes
SLC2A1	chr1:42926859 (-)	TAACA	Yes	GSE86336	m6A-CLIP · NU	HeLa	Position only	—	—	yes
SLC2A1	chr1:42926859 (-)	TAACA	Yes	GSE86336	m6A-CLIP · CY	HeLa	Position only	—	—	yes
SLC2A1	chr1:42926859 (-)	TAACA	Yes	GSE86336	m6A-CLIP · CYpA	HeLa	Position only	—	—	yes
TMEM231	chr16:75540185 (-)	TAACT	Yes	GSE86336	m6A-CLIP · CYpA	HeLa	Position only	—	—	yes
DSN1	chr20:36770976 (-)	GAACA	Yes	GSE134103	miCLIP · Ribo−	HeLa	Position only	—	—	yes
PHB1	chr17:49405044 (-)	GAACA	Yes	GSE147440	meCLIP	MCF7	Position only	—	—	yes
DSN1	chr20:36770976 (-)	GAACA	Yes	GSE147440	meCLIP	MDA-MB-231	Position only	—	—	yes

### Sheet: F. Mouse Tmem231
Table S3. AT–AC 3′ splice-site methylation, writer dependence, the mouse Tmem231 ortholog and the proposed METTL16 3′ splice-site targets, related to Figures 2 and 3
(F) The mouse Tmem231 3′SS A, in the DRACH-incompatible context GTACT, is absent from all six deposited mouse site sets; the realigned reads are in Figure 3C.
gene	chrom	pos_3ss_A	strand	context_5mer	drach_compatible	five_prime_ss	intron_len_nt	dataset	called	stoichiometry	coverage	called_sites_within_50kb
Tmem231	chr8	111914111	-	GTACT	0	ATATCCTT	379	pAGLORI_MEF_rep1	0	NA	NA	16
Tmem231	chr8	111914111	-	GTACT	0	ATATCCTT	379	pAGLORI_MEF_rep2	0	NA	NA	21
Tmem231	chr8	111914111	-	GTACT	0	ATATCCTT	379	eTAM_mESC_WT_rep1	0	NA	NA	17
Tmem231	chr8	111914111	-	GTACT	0	ATATCCTT	379	eTAM_mESC_WT_rep2	0	NA	NA	9
Tmem231	chr8	111914111	-	GTACT	0	ATATCCTT	379	eTAM_mESC_M3ctrl	0	NA	NA	3
Tmem231	chr8	111914111	-	GTACT	0	ATATCCTT	379	eTAM_mESC_M3cko	0	NA	NA	0
